# Analyses of transposable elements in arbuscular mycorrhizal fungi support evolutionary parallels with filamentous plant pathogens

**DOI:** 10.1101/2024.11.04.621924

**Authors:** Jordana I. N. Oliveira, Catrina Lane, Ken Mugambi, Gokalp Yildirir, Ariane M. Nicol, Vasilis Kokkoris, Claudia Banchini, Kasia Dadej, Jeremy Dettman, Franck Stefani, Nicolas Corradi

## Abstract

Transposable elements (TEs) are repetitive DNA sequences that excise or create copies that are inserted elsewhere in the genome. Their expansion shapes genome variability and evolution by impacting gene expression and rearrangement rates. Arbuscular mycorrhizal fungi (AMF) are beneficial plant symbionts with large, TE-rich genomes, and recent findings showed these elements vary significantly in abundance, evolution, and regulation among model AMF strains. Here, we aimed to obtain a more comprehensive understanding of TE function and evolution in AMF by investigating assembled genomes from representatives of all known families. We uncovered multiple, family-specific bursts of insertions in different species, indicating variable past and ongoing TE activity contributing to the diversification of AMF lineages. We also found that TEs are preferentially located within and around candidate effectors/secreted proteins, as well as in proximity to promoters. Altogether, these findings support the role of TEs in promoting the diversity in proteins involved in molecular dialogues with hosts and, more generally, in driving gene regulation. The mechanisms of TEs evolution we observed in these prominent plant symbionts bear striking similarities to those of many filamentous plant pathogens.
