## Supplemental Tables for "Analyses of transposable elements in arbuscular mycorrhizal fungi support evolutionary parallels with filamentous plant pathogens"

### Sheet: Table_S1
Table S1 – Genome information on the assemblies used in this study.
Species	ORDER	Accession	BUSC0 (%)	N50	Source	Isolate
Scutellospora calospora	Diversisporales	GCA_910592325.1	29	4999	Montoliu-Nerin et al., 2021	AU212A
Entrophospora lamellosa	Entrophospolares	10.5281/zenodo.13963845	32.1	7379	present study
Dentiscutata heterogama	Diversisporales	GCA_910591775.1	44	4991	Montoliu-Nerin et al., 2021	IL203A
Innospora majewskii	Paraglomerales	10.5281/zenodo.13963845	44.8	1501	present study
Gigaspora rosea	Diversisporales	GCA_910592045.1	46	4479	Montoliu-Nerin et al., 2021	FL105
Septoglomus turnauae	Glomerales	10.5281/zenodo.13963845	61.4	6948	present study
Racocetra fulgida	Diversisporales	GCA_910592135.1	68	4839	Montoliu-Nerin et al., 2021	IN212
Acaulospora morrowiae	Diversisporales	GCA_910591835.1	74	6189	Montoliu-Nerin et al., 2021	CL551
Acaulospora colombiana	Diversisporales	GCA_910592055.1	78	8208	Montoliu-Nerin et al., 2021	CL356
Funneliformis mosseae	Glomerales	GCA_910592005.1	86	11988	Montoliu-Nerin et al., 2022	87-6_pot_B_2015
Entrophospora candida	Entrophospolares	GCA_910592215.1	87	15877	Montoliu-Nerin et al., 2021	CCK_pot_B_6-9
Dentiscutata erythropus	Diversisporales	GCA_910591965.1	87	7545	Montoliu-Nerin et al., 2021	MA453B
Rhizophagus clarus	Glomerales	GCA_015698045.1	88.6	1306809	Kobayashi et al., 2018	HR1
Cetraspora pellucida	Diversisporales	GCA_910591915.1	89	10017	Montoliu-Nerin et al., 2021	FL966
Funneliformis caledonium	Glomerales	GCA_910591825.1	89	9933	Montoliu-Nerin et al., 2021	UK204
Ambispora gerdemannii	Archaeosporales	GCA_910591945.1	90	10266	Montoliu-Nerin et al., 2021	MT106
Ambispora leptoticha	Archaeosporales	GCA_910591765.1	90	5886	Montoliu-Nerin et al., 2021	FL130A
Paraglomus brasilianum	Paraglomerales	GCA_910592345.1	90	21894	Montoliu-Nerin et al., 2021	BR232B
Diversispora eburnea	Diversisporales	GCA_910592015.1	92	22612	Montoliu-Nerin et al., 2021	AZ414A
Paraglomus occultum	Paraglomerales	GCA_022605545.1	92.2	16000	Malar C et al., 2022	Uo1
Rhizophagus irregularis	Glomerales	GCA_020716725.1	96	4960142	Yildirir et al., 2021	DAOM197198
Geosiphon pyriformis	Archaeosporales	GCA_016748015.1	96.2	703035	Malar C et al., 2021	Uo1
Diversispora epigaea	Diversisporales	GCA_003547095.1	98.3	452614	Sun et al., 2019	IT104
Gigaspora margarita	Diversisporales	GCA_009809945.1	98.5	326786	Venice et al., 2020	BEG34

### Sheet: Table_S2
Table S2 – Domains used to construct the hmm models.
Order/family	Domain	Access	Source
LINE	Rnase_HI_RT_non_LTR	cd09276	Conserved Domains NCBI
PLE	GIY-YIG_PLEs	cd10442	Conserved Domains NCBI
DIRS	Rnase_HI_RT_DIRS1	cd09275	Conserved Domains NCBI
LTR	RVT_1	pfam00078	PFAM/Interpro
LTR/Copia	Rnase_HI_RT_Ty1	cd09272	Conserved Domains NCBI
LTR/Bel	RNase_HI_RT_Bel	cd09273	Conserved Domains NCBI
LTR/Gypsy	Rnase_HI_RT_Ty3	cd09274	Conserved Domains NCBI
Helitron	Helitron_like_N	pfam14214	PFAM/Interpro
Crypton	TYR_RECOMBINASE	PS51898	PFAM/Interpro
Academ	DDE/D	https://www.pnas.org/action/downloadSupplement?doi=10.1073%2Fpnas.1104208108&file=sd01.txt	Yuan and Wessler, 2011
CMC	DDE/D	https://www.pnas.org/action/downloadSupplement?doi=10.1073%2Fpnas.1104208108&file=sd01.txt	Yuan and Wessler, 2011
Ginger	DDE/D	https://www.pnas.org/action/downloadSupplement?doi=10.1073%2Fpnas.1104208108&file=sd01.txt	Yuan and Wessler, 2011
hAT	DDE/D	https://www.pnas.org/action/downloadSupplement?doi=10.1073%2Fpnas.1104208108&file=sd01.txt	Yuan and Wessler, 2011
Kolobok	DDE/D	https://www.pnas.org/action/downloadSupplement?doi=10.1073%2Fpnas.1104208108&file=sd01.txt	Yuan and Wessler, 2011
Merlin	DDE/D	https://www.pnas.org/action/downloadSupplement?doi=10.1073%2Fpnas.1104208108&file=sd01.txt	Yuan and Wessler, 2011
MULE	DDE/D	https://www.pnas.org/action/downloadSupplement?doi=10.1073%2Fpnas.1104208108&file=sd01.txt	Yuan and Wessler, 2011
Novosib	DDE/D	https://www.pnas.org/action/downloadSupplement?doi=10.1073%2Fpnas.1104208108&file=sd01.txt	Yuan and Wessler, 2011
P	DDE/D	https://www.pnas.org/action/downloadSupplement?doi=10.1073%2Fpnas.1104208108&file=sd01.txt	Yuan and Wessler, 2011
PIF-Harbinger	DDE/D	https://www.pnas.org/action/downloadSupplement?doi=10.1073%2Fpnas.1104208108&file=sd01.txt	Yuan and Wessler, 2011
PiggyBac	DDE/D	https://www.pnas.org/action/downloadSupplement?doi=10.1073%2Fpnas.1104208108&file=sd01.txt	Yuan and Wessler, 2011
Sola1	DDE/D	https://www.pnas.org/action/downloadSupplement?doi=10.1073%2Fpnas.1104208108&file=sd01.txt	Yuan and Wessler, 2011
Sola2	DDE/D	https://www.pnas.org/action/downloadSupplement?doi=10.1073%2Fpnas.1104208108&file=sd01.txt	Yuan and Wessler, 2011
Sola3	DDE/D	https://www.pnas.org/action/downloadSupplement?doi=10.1073%2Fpnas.1104208108&file=sd01.txt	Yuan and Wessler, 2011
Tc1-mariner	DDE/D	https://www.pnas.org/action/downloadSupplement?doi=10.1073%2Fpnas.1104208108&file=sd01.txt	Yuan and Wessler, 2011
Transib	DDE/D	https://www.pnas.org/action/downloadSupplement?doi=10.1073%2Fpnas.1104208108&file=sd01.txt	Yuan and Wessler, 2011
Zator	DDE/D	https://www.pnas.org/action/downloadSupplement?doi=10.1073%2Fpnas.1104208108&file=sd01.txt	Yuan and Wessler, 2011
Plavaka	Plavaka transposase	PF18759	PFAM/Interpro
KDZ/Zizupton	KDZ transposase	PF18758	PFAM/Interpro
Maverick	DNA_pol_B_2	PF03175	Conserved Domains NCBI
Maverick	Endonuclease_7	PF02945	Conserved Domains NCBI

### Sheet: Table_S3
Table S3 – Number of genes, secreted proteins and effectors in Glomeromycotina
Species	Genes	Secreted-proteins	Effectors
Acaulospora-colombiana	14505	224	97
Acaulospora-morrowiae	18394	470	253
Ambispora-gerdemannii	13690	462	285
Ambispora-leptoticha	14642	424	264
Cetraspora-pellucida	18058	237	159
Entrophospora-candidum	16088	288	173
Dentiscutata-erythropus	28764	641	406
Dentiscutata-heterogama	16277	317	205
Diversispora-eburnea	12017	309	185
Diversispora-epigaea	28348	787	485
Funneliformis-caledonium	17946	514	310
Funneliformis-mosseae	16857	489	307
Geosiphon-pyriformis	23936	589	349
Gigaspora-margarita-BEG34	29544	1671	959
Gigaspora-rosea-FL	26343	403	285
Innospora-majewskii	19451	380	230
Paraglomus-brasilianum	11842	423	242
Paraglomus-occultum	11385	381	209
Racocetra-fulgida	19906	163	130
Rhizophagus-irregularis	26820	1056	645
Scutellospora-calospora	11479	142	97
Septoglomus-turnauae	28722	692	393

### Sheet: Table_S4
Table S4 – Significance (t-test) of TE frequency-per-gene comparisons
Species	Comparison	p_value
Acaulospora-colombiana	Other vs effector	0.00489554
Acaulospora-colombiana	Other vs SP	0.327391
Acaulospora-colombiana	SP vs effector	0.00152996
Ambispora-gerdemannii	Other vs effector	4.52935e-10
Ambispora-gerdemannii	Other vs SP	1.93304e-05
Ambispora-gerdemannii	SP vs effector	0.443187
Ambispora-leptoticha	Other vs effector	0.000216614
Ambispora-leptoticha	Other vs SP	0.00313827
Ambispora-leptoticha	SP vs effector	0.259304
Acaulospora-morrowiae	Other vs effector	0.505674
Acaulospora-morrowiae	Other vs SP	0.713324
Acaulospora-morrowiae	SP vs effector	0.445849
Claroideoglomus-candidum-CCK	Other vs effector	0.000158425
Claroideoglomus-candidum-CCK	Other vs SP	0.00679923
Claroideoglomus-candidum-CCK	SP vs effector	0.427884
Cetraspora-pellucida	Other vs effector	1.40429e-10
Cetraspora-pellucida	Other vs SP	0.00361114
Cetraspora-pellucida	SP vs effector	0.0148367
Diversispora-eburnea	Other vs effector	6.5626e-06
Diversispora-eburnea	Other vs SP	0.0297187
Diversispora-eburnea	SP vs effector	0.038756
Diversispora-epigaea	Other vs effector	8.04055e-09
Diversispora-epigaea	Other vs SP	0.208835
Diversispora-epigaea	SP vs effector	1.21488e-05
Dentiscutata-erythropus	Other vs effector	1.38786e-45
Dentiscutata-erythropus	Other vs SP	3.12117e-18
Dentiscutata-erythropus	SP vs effector	2.28001e-06
Dentiscutata-heterogama	Other vs effector	2.10091e-14
Dentiscutata-heterogama	Other vs SP	0.000359007
Dentiscutata-heterogama	SP vs effector	4.91937e-05
Funneliformis-caledonium	Other vs effector	0.0312383
Funneliformis-caledonium	Other vs SP	0.777905
Funneliformis-caledonium	SP vs effector	0.020282
Funneliformis-mosseae	Other vs effector	0.00535707
Funneliformis-mosseae	Other vs SP	0.339
Funneliformis-mosseae	SP vs effector	0.000622279
Gigaspora-margarita-BEG34	Other vs effector	5.22359e-131
Gigaspora-margarita-BEG34	Other vs SP	5.35204e-90
Gigaspora-margarita-BEG34	SP vs effector	1.30574e-11
Gigaspora-rosea-FL	Other vs effector	3.64903e-25
Gigaspora-rosea-FL	Other vs SP	2.59685e-08
Gigaspora-rosea-FL	SP vs effector	5.98775e-06
Geosiphon-pyriformis	Other vs effector	0.441903
Geosiphon-pyriformis	Other vs SP	0.0456888
Geosiphon-pyriformis	SP vs effector	0.246496
Innospora-majewskii	Other vs effector	0.044984
Innospora-majewskii	Other vs SP	0.997476
Innospora-majewskii	SP vs effector	0.0779465
Paraglomus-brasilianum	Other vs effector	0.0013285
Paraglomus-brasilianum	Other vs SP	0.251947
Paraglomus-brasilianum	SP vs effector	5.3422e-05
Paraglomus-occultum	Other vs effector	0.179855
Paraglomus-occultum	Other vs SP	0.662483
Paraglomus-occultum	SP vs effector	0.539539
Racocetra-fulgida	Other vs effector	1.47156e-14
Racocetra-fulgida	Other vs SP	0.000905962
Racocetra-fulgida	SP vs effector	0.000172337
Rhizophagus-irregularis	Other vs effector	1.74524e-29
Rhizophagus-irregularis	Other vs SP	1.74867e-06
Rhizophagus-irregularis	SP vs effector	1.49981e-11
Scutellospora-calospora	Other vs effector	1.85997e-07
Scutellospora-calospora	Other vs SP	0.112209
Scutellospora-calospora	SP vs effector	0.197371
Septoglomus-turnauae	Other vs effector	6.67618e-05
Septoglomus-turnauae	Other vs SP	0.798849
Septoglomus-turnauae	SP vs effector	0.00014707
